# Multi-lab, Multi-enzyme Study Demonstrates the Versatility of Bacterial Microcompartment Shells as a Modular Platform for Confined Biocatalysis

**DOI:** 10.64898/2026.03.18.712704

**Authors:** Sreeahila Retnadhas, Nicholas M. Tefft, Yali Wang, Kyleigh L. Range, Arinita Pramanik, Kalpana Singh, Timothy K. Chiang, Kate Nigrelli, Robert P. Hausinger, Eric L. Hegg, Michaela A. TerAvest, Markus Sutter, Cheryl A. Kerfeld

## Abstract

Bacterial microcompartments (BMCs) are proteinaceous organelles that spatially organize metabolic reactions in bacteria and represent an attractive scaffold for pathway engineering. Here, we present a proof-of-concept *in vitro* study demonstrating a simple, scalable, and modular BMC shell-based platform for enzyme encapsulation using the SpyCatcher-SpyTag (SC-ST) covalent conjugation system. To evaluate the generality of this approach, 16 dehydrogenases were selected, of which 13 were successfully expressed and purified as SC-tagged enzymes in *E. coli* by five research groups working in parallel. Twelve of these efficiently conjugated to ST-fused BMC-T1 proteins, and addition of urea-solubilized BMC-H triggered rapid self-assembly of HT1 shells, resulting in successful encapsulation of all conjugated enzymes. The only enzyme lacking detectable activity after encapsulation was also inactive in its free SC-fused form, indicating that encapsulation retained enzymatic activity for all tested enzymes. Encapsulation modulated enzymatic activity and kinetic parameters in an enzyme-dependent manner, likely arising from variations in catalytic mechanism, structural flexibility affected by immobilization, and sensitivity to the local microenvironment created by encapsulation. Functional characterization of a subset of encapsulated enzymes revealed enhanced thermal stability up to ∼50 °C and improved storage stability relative to free SC-fused enzymes. Enzyme-loaded shells could be lyophilized and reconstituted without loss of structural integrity or activity. Finally, we demonstrate co-encapsulation of two enzymes within a single shell and their cooperative function through cofactor recycling. Together, these results establish engineered BMCs as a robust and modular platform for organizing multi-enzyme pathways, enabling rapid assembly, stabilization, and functional integration of enzymes for diverse metabolic engineering applications.

**Highlights:** A single strategy enables encapsulation of 12 diverse dehydrogenases in BMCs.

SpyCatcher-SpyTag interactions drive rapid enzyme assembly in BMCs.

Encapsulated enzymes are active and show improved thermal stability.

The platform enables scalable construction of synthetic metabolic modules.

**Graphical abstract:** 
