## Supplemental file 2 for "Multi-lab, Multi-enzyme Study Demonstrates the Versatility of Bacterial Microcompartment Shells as a Modular Platform for Confined Biocatalysis"

### Sheet: IVA
HO shell IVA	2026-02-28			modify
				pipet
buffer components				check				Protein table		Extinction
glycerol stock		50	%					protein	Mw (kDa)	coefficient (M-1cm-1)	A280	concentration
buffer: 50 mM Tris-HCl pH 8.0, 150 mM NaCl								BMC-H	10.114	2980	2	6.78792	mg/ml
								BMC-T1-SpyT	26.57	15595	2	3.4075	mg/ml
protein stocks								SpyC-Dehydrogenase	56	53860	2	2.07947	mg/ml
	identifier	concentration		protomer		urea		optional protein	10	10000	0	0	mg/ml
BMC-H	10/24/24	8	mg/ml	790.983	uM	1000	mM
BMC-T1-SpyT	09/13/24	5	mg/ml	188.182	uM
SpyC-Dehydrogenase	12/12/25	5	mg/ml	89.2857	uM
optional protein		1	mg/ml	100	uM
IVA reaction
scale		500	ul
final BMC-H concentration		1.5	mg/ml
		tile/monomer ratio		amount				Ratio calculations
buffer				148.292	ul				subunits per
glycerol (10% final)				100	ul				oligomer	uM protomer	uM tile	mg/ml
BMC-T1		20		65.6763	ul			BMC-T1	3	24.7182	8.2394	0.656763
SpyC-Dehydrogenase		20		92.2813	ul			SpyC-Dehydrogenase	2	16.4788	8.2394	0.922813
optional protein		0		0	ul			optional protein	1	0	0	0
BMC-H		60		93.75	ul			BMC-H	6	148.309	24.7182	1.5
information / checks
final urea conc.		187.5	mM
volume check		OK	(adjust ratios or decrease BMC-H)
BMC-H conc. check		OK	(between 1 and 2 mg/ml works well)
conditions
incubation temperature		RT
incubation time		5	min
clean up		S-200
